# Nitrogen competition is the general mechanism underlying cnidarian-Symbiodiniaceae symbioses

**DOI:** 10.1101/2022.06.30.498212

**Authors:** Guoxin Cui, Jianing Mi, Alessandro Moret, Huawen Zhong, Shiou-Han Hung, Salim Al-Babili, Manuel Aranda

## Abstract

Symbiotic associations with Symbiodiniaceae have evolved independently across a diverse range of cnidarian taxa including reef-building corals, anemones and jellyfish, yet the molecular mechanisms underlying their regulation and repeated evolution are still elusive. Here we show that despite their independent evolution, cnidarian hosts employ the same mechanism of symbiont control in which symbiont-derived glucose is used to assimilate nitrogenous waste via amino acid biosynthesis to limit the availability of nitrogen to the symbionts. In this metabolic interaction, glucose significantly reduces symbiont density while ammonium promotes symbiont proliferation. We show that glucose-derived ^13^C and ammonium-derived ^15^N are co-incorporated into amino acids by the hosts. Metabolic differences between the hosts further suggest that corals are more susceptible to environmental stress and symbiosis breakdown due to their increased energy demands to satisfy calcification. Our results reveal the general metabolic interaction underlying these symbioses and provide a parsimonious explanation for their repeated evolution.
