## Supplementary material for "Nitrogen competition is the general mechanism underlying cnidarian-Symbiodiniaceae symbioses": Table S3

### Sheet: Sheet1
Table S3. Quantitative results of labeled metabolites isolated from symbiotic C. andromeda
Metabolite	Isotopologue	Biological Replicate	Peak Area	Condition
3-Phosphohydroxypyruvate	[C3H7O7P - H]- m/z 184.98566	R1	4606549	Control
3-Phosphohydroxypyruvate	[C3H7O7P - H]- m/z 184.98566	R2	2115088	Control
3-Phosphohydroxypyruvate	[C3H7O7P - H]- m/z 184.98566	R3	2226665	Control
3-Phosphohydroxypyruvate	[13CC2H7O7P - H]- m/z 185.98892	R1	75492	Control
3-Phosphohydroxypyruvate	[13CC2H7O7P - H]- m/z 185.98892	R2	14702	Control
3-Phosphohydroxypyruvate	[13CC2H7O7P - H]- m/z 185.98892	R3	8113	Control
3-Phosphohydroxypyruvate	[13C2CH7O7P - H]- m/z 186.99228	R1	0	Control
3-Phosphohydroxypyruvate	[13C2CH7O7P - H]- m/z 186.99228	R2	0	Control
3-Phosphohydroxypyruvate	[13C2CH7O7P - H]- m/z 186.99228	R3	0	Control
3-Phosphohydroxypyruvate	[13C3H7O7P - H]- m/z 187.99564	R1	0	Control
3-Phosphohydroxypyruvate	[13C3H7O7P - H]- m/z 187.99564	R2	0	Control
3-Phosphohydroxypyruvate	[13C3H7O7P - H]- m/z 187.99564	R3	0	Control
Glutamate	[C5H9NO4 + H]+ m/z 148.06034	R1	885870062	Control
Glutamate	[C5H9NO4 + H]+ m/z 148.06034	R2	1384954216	Control
Glutamate	[C5H9NO4 + H]+ m/z 148.06034	R3	1685307851	Control
Glutamate	[C5H915NO4 + H]+ m/z 149.05737	R1	3110195	Control
Glutamate	[C5H915NO4 + H]+ m/z 149.05737	R2	5770933	Control
Glutamate	[C5H915NO4 + H]+ m/z 149.05737	R3	5616170	Control
Glutamate	[13CC4H9NO4 + H]+ m/z 149.06370	R1	52265127	Control
Glutamate	[13CC4H9NO4 + H]+ m/z 149.06370	R2	83533297	Control
Glutamate	[13CC4H9NO4 + H]+ m/z 149.06370	R3	100352370	Control
Glutamate	[13CC4H915NO4 + H]+ m/z 150.06073	R1	123043	Control
Glutamate	[13CC4H915NO4 + H]+ m/z 150.06073	R2	311174	Control
Glutamate	[13CC4H915NO4 + H]+ m/z 150.06073	R3	382759	Control
Glutamate	[13C2C3H9NO4 + H]+ m/z 150.06706	R1	1060927	Control
Glutamate	[13C2C3H9NO4 + H]+ m/z 150.06706	R2	1769858	Control
Glutamate	[13C2C3H9NO4 + H]+ m/z 150.06706	R3	2126550	Control
Glutamate	[13C2C3H915NO4 + H]+ m/z 151.06409	R1	0	Control
Glutamate	[13C2C3H915NO4 + H]+ m/z 151.06409	R2	0	Control
Glutamate	[13C2C3H915NO4 + H]+ m/z 151.06409	R3	0	Control
Glutamate	[13C3C2H9NO4 + H]+ m/z 151.07042	R1	35324	Control
Glutamate	[13C3C2H9NO4 + H]+ m/z 151.07042	R2	0	Control
Glutamate	[13C3C2H9NO4 + H]+ m/z 151.07042	R3	89158	Control
Glutamate	[13C3C2H915NO4 + H]+ m/z 152.06745	R1	0	Control
Glutamate	[13C3C2H915NO4 + H]+ m/z 152.06745	R2	0	Control
Glutamate	[13C3C2H915NO4 + H]+ m/z 152.06745	R3	0	Control
Glutamate	[13C4CH9NO4 + H]+ m/z 152.07378	R1	45389	Control
Glutamate	[13C4CH9NO4 + H]+ m/z 152.07378	R2	23709	Control
Glutamate	[13C4CH9NO4 + H]+ m/z 152.07378	R3	46902	Control
Glutamate	[13C4CH915NO4 + H]+ m/z 153.07081	R1	0	Control
Glutamate	[13C4CH915NO4 + H]+ m/z 153.07081	R2	0	Control
Glutamate	[13C4CH915NO4 + H]+ m/z 153.07081	R3	0	Control
Glutamate	[13C5H9NO4 + H]+ m/z 153.07714	R1	0	Control
Glutamate	[13C5H9NO4 + H]+ m/z 153.07714	R2	47785	Control
Glutamate	[13C5H9NO4 + H]+ m/z 153.07714	R3	48261	Control
Glutamate	[13C5H915NO4 + H]+ m/z 154.07417	R1	0	Control
Glutamate	[13C5H915NO4 + H]+ m/z 154.07417	R2	0	Control
Glutamate	[13C5H915NO4 + H]+ m/z 154.07417	R3	27156	Control
Glutamine	[C5H10N2O3 + H]+ m/z 147.07642	R1	2075265778	Control
Glutamine	[C5H10N2O3 + H]+ m/z 147.07642	R2	2141027031	Control
Glutamine	[C5H10N2O3 + H]+ m/z 147.07642	R3	1671049353	Control
Glutamine	[C5H1015NNO3 + H]+ m/z 148.07345	R1	15193356	Control
Glutamine	[C5H1015NNO3 + H]+ m/z 148.07345	R2	22527952	Control
Glutamine	[C5H1015NNO3 + H]+ m/z 148.07345	R3	13632997	Control
Glutamine	[13CC4H10N2O4 + H]+ m/z 148.07978	R1	125598137	Control
Glutamine	[13CC4H10N2O4 + H]+ m/z 148.07978	R2	131491699	Control
Glutamine	[13CC4H10N2O4 + H]+ m/z 148.07978	R3	103106610	Control
Glutamine	[C5H1015N2O3 + H]+ m/z 149.07048	R1	407559	Control
Glutamine	[C5H1015N2O3 + H]+ m/z 149.07048	R2	1715016	Control
Glutamine	[C5H1015N2O3 + H]+ m/z 149.07048	R3	490324	Control
Glutamine	[13CC4H1015NNO3 + H]+ m/z 149.07681	R1	642033	Control
Glutamine	[13CC4H1015NNO3 + H]+ m/z 149.07681	R2	803772	Control
Glutamine	[13CC4H1015NNO3 + H]+ m/z 149.07681	R3	530794	Control
Glutamine	[13C2C3H10N2O3 + H]+ m/z 149.08314	R1	2791958	Control
Glutamine	[13C2C3H10N2O3 + H]+ m/z 149.08314	R2	2659575	Control
Glutamine	[13C2C3H10N2O3 + H]+ m/z 149.08314	R3	2402944	Control
Glutamine	[13CC4H1015N2O3 + H]+ m/z 150.07384	R1	0	Control
Glutamine	[13CC4H1015N2O3 + H]+ m/z 150.07384	R2	24040	Control
Glutamine	[13CC4H1015N2O3 + H]+ m/z 150.07384	R3	63512	Control
Glutamine	[13C2C3H1015NNO3 + H]+ m/z 150.08017	R1	61855	Control
Glutamine	[13C2C3H1015NNO3 + H]+ m/z 150.08017	R2	0	Control
Glutamine	[13C2C3H1015NNO3 + H]+ m/z 150.08017	R3	116359	Control
Glutamine	[13C3C2H10N2O3 + H]+ m/z 150.08650	R1	182791	Control
Glutamine	[13C3C2H10N2O3 + H]+ m/z 150.08650	R2	112792	Control
Glutamine	[13C3C2H10N2O3 + H]+ m/z 150.08650	R3	230718	Control
Glutamine	[13C2C3H1015N2O3 + H]+ m/z 151.07720	R1	0	Control
Glutamine	[13C2C3H1015N2O3 + H]+ m/z 151.07720	R2	4695	Control
Glutamine	[13C2C3H1015N2O3 + H]+ m/z 151.07720	R3	0	Control
Glutamine	[13C3C2H1015NNO3 + H]+ m/z 151.08353	R1	0	Control
Glutamine	[13C3C2H1015NNO3 + H]+ m/z 151.08353	R2	0	Control
Glutamine	[13C3C2H1015NNO3 + H]+ m/z 151.08353	R3	99359	Control
Glutamine	[13C4CH10N2O3 + H]+ m/z 151.08986	R1	60473	Control
Glutamine	[13C4CH10N2O3 + H]+ m/z 151.08986	R2	29485	Control
Glutamine	[13C4CH10N2O3 + H]+ m/z 151.08986	R3	202254	Control
Glutamine	[13C3C2H1015N2O3 + H]+ m/z 152.08056	R1	0	Control
Glutamine	[13C3C2H1015N2O3 + H]+ m/z 152.08056	R2	0	Control
Glutamine	[13C3C2H1015N2O3 + H]+ m/z 152.08056	R3	0	Control
Glutamine	[13C4CH1015NNO3 + H]+ m/z 152.08689	R1	0	Control
Glutamine	[13C4CH1015NNO3 + H]+ m/z 152.08689	R2	0	Control
Glutamine	[13C4CH1015NNO3 + H]+ m/z 152.08689	R3	81182	Control
Glutamine	[13C5H10N2O3 + H]+ m/z 152.09322	R1	0	Control
Glutamine	[13C5H10N2O3 + H]+ m/z 152.09322	R2	25076	Control
Glutamine	[13C5H10N2O3 + H]+ m/z 152.09322	R3	272391	Control
Glutamine	[13C4CH1015N2O3 + H]+ m/z 153.08392	R1	0	Control
Glutamine	[13C4CH1015N2O3 + H]+ m/z 153.08392	R2	0	Control
Glutamine	[13C4CH1015N2O3 + H]+ m/z 153.08392	R3	0	Control
Glutamine	[13C5H1015NNO3 + H]+ m/z 153.09025	R1	0	Control
Glutamine	[13C5H1015NNO3 + H]+ m/z 153.09025	R2	0	Control
Glutamine	[13C5H1015NNO3 + H]+ m/z 153.09025	R3	0	Control
Glutamine	[13C5H1015N2O3 + H]+ m/z 154.08728	R1	0	Control
Glutamine	[13C5H1015N2O3 + H]+ m/z 154.08728	R2	0	Control
Glutamine	[13C5H1015N2O3 + H]+ m/z 154.08728	R3	0	Control
Serine	[C3H7NO3 + H]+ m/z 106.04987	R1	695001334	Control
Serine	[C3H7NO3 + H]+ m/z 106.04987	R2	434679190	Control
Serine	[C3H7NO3 + H]+ m/z 106.04987	R3	395213149	Control
Serine	[C3H715NO3 + H]+ m/z 107.04690	R1	2733371	Control
Serine	[C3H715NO3 + H]+ m/z 107.04690	R2	2070973	Control
Serine	[C3H715NO3 + H]+ m/z 107.04690	R3	1612600	Control
Serine	[13CC2H7NO3 + H]+ m/z 107.05323	R1	26446775	Control
Serine	[13CC2H7NO3 + H]+ m/z 107.05323	R2	17151698	Control
Serine	[13CC2H7NO3 + H]+ m/z 107.05323	R3	15004417	Control
Serine	[13CC2H715NO3 + H]+ m/z 108.05026	R1	32584	Control
Serine	[13CC2H715NO3 + H]+ m/z 108.05026	R2	31729	Control
Serine	[13CC2H715NO3 + H]+ m/z 108.05026	R3	0	Control
Serine	[13C2CH7NO3 + H]+ m/z 108.05659	R1	279557	Control
Serine	[13C2CH7NO3 + H]+ m/z 108.05659	R2	182963	Control
Serine	[13C2CH7NO3 + H]+ m/z 108.05659	R3	206331	Control
Serine	[13C2CH715NO3 + H]+ m/z 109.05362	R1	0	Control
Serine	[13C2CH715NO3 + H]+ m/z 109.05362	R2	0	Control
Serine	[13C2CH715NO3 + H]+ m/z 109.05362	R3	0	Control
Serine	[13C3H7NO3 + H]+ m/z 109.05995	R1	49095	Control
Serine	[13C3H7NO3 + H]+ m/z 109.05995	R2	68182	Control
Serine	[13C3H7NO3 + H]+ m/z 109.05995	R3	145184	Control
Serine	[13C3H715NO3 + H]+ m/z 110.05698	R1	0	Control
Serine	[13C3H715NO3 + H]+ m/z 110.05698	R2	0	Control
Serine	[13C3H715NO3 + H]+ m/z 110.05698	R3	0	Control
Glycine	[C2H5NO2 + H]+ m/z 76.03930	R1	49589329	Control
Glycine	[C2H5NO2 + H]+ m/z 76.03930	R2	82803820	Control
Glycine	[C2H5NO2 + H]+ m/z 76.03930	R3	49520068	Control
Glycine	[C2H515NO2 + H]+ m/z 77.03633	R1	150513	Control
Glycine	[C2H515NO2 + H]+ m/z 77.03633	R2	595618	Control
Glycine	[C2H515NO2 + H]+ m/z 77.03633	R3	170711	Control
Glycine	[13CCH5NO2 + H]+ m/z 77.04266	R1	1194408	Control
Glycine	[13CCH5NO2 + H]+ m/z 77.04266	R2	1863736	Control
Glycine	[13CCH5NO2 + H]+ m/z 77.04266	R3	1203153	Control
Glycine	[13CCH515NO2 + H]+ m/z 78.03969	R1	0	Control
Glycine	[13CCH515NO2 + H]+ m/z 78.03969	R2	4310	Control
Glycine	[13CCH515NO2 + H]+ m/z 78.03969	R3	0	Control
Glycine	[13C2H5NO2 + H]+ m/z 78.04602	R1	23958	Control
Glycine	[13C2H5NO2 + H]+ m/z 78.04602	R2	34868	Control
Glycine	[13C2H5NO2 + H]+ m/z 78.04602	R3	42926	Control
Glycine	[13C2H515NO2 + H]+ m/z 79.04305	R1	0	Control
Glycine	[13C2H515NO2 + H]+ m/z 79.04305	R2	0	Control
Glycine	[13C2H515NO2 + H]+ m/z 79.04305	R3	0	Control
3-Phosphohydroxypyruvate	[C3H7O7P - H]- m/z 184.98566	R1	12255339	15N-Ammonium
3-Phosphohydroxypyruvate	[C3H7O7P - H]- m/z 184.98566	R2	13386177	15N-Ammonium
3-Phosphohydroxypyruvate	[C3H7O7P - H]- m/z 184.98566	R3	6529286	15N-Ammonium
3-Phosphohydroxypyruvate	[C3H7O7P - H]- m/z 184.98566	R4	4825811	15N-Ammonium
3-Phosphohydroxypyruvate	[13CC2H7O7P - H]- m/z 185.98892	R1	244766	15N-Ammonium
3-Phosphohydroxypyruvate	[13CC2H7O7P - H]- m/z 185.98892	R2	272486	15N-Ammonium
3-Phosphohydroxypyruvate	[13CC2H7O7P - H]- m/z 185.98892	R3	115112	15N-Ammonium
3-Phosphohydroxypyruvate	[13CC2H7O7P - H]- m/z 185.98892	R4	73797	15N-Ammonium
3-Phosphohydroxypyruvate	[13C2CH7O7P - H]- m/z 186.99228	R1	0	15N-Ammonium
3-Phosphohydroxypyruvate	[13C2CH7O7P - H]- m/z 186.99228	R2	0	15N-Ammonium
3-Phosphohydroxypyruvate	[13C2CH7O7P - H]- m/z 186.99228	R3	0	15N-Ammonium
3-Phosphohydroxypyruvate	[13C2CH7O7P - H]- m/z 186.99228	R4	0	15N-Ammonium
3-Phosphohydroxypyruvate	[13C3H7O7P - H]- m/z 187.99564	R1	0	15N-Ammonium
3-Phosphohydroxypyruvate	[13C3H7O7P - H]- m/z 187.99564	R2	0	15N-Ammonium
3-Phosphohydroxypyruvate	[13C3H7O7P - H]- m/z 187.99564	R3	0	15N-Ammonium
3-Phosphohydroxypyruvate	[13C3H7O7P - H]- m/z 187.99564	R4	0	15N-Ammonium
Glutamate	[C5H9NO4 + H]+ m/z 148.06034	R1	987914	15N-Ammonium
Glutamate	[C5H9NO4 + H]+ m/z 148.06034	R2	2029145	15N-Ammonium
Glutamate	[C5H9NO4 + H]+ m/z 148.06034	R3	2077782	15N-Ammonium
Glutamate	[C5H9NO4 + H]+ m/z 148.06034	R4	41200819	15N-Ammonium
Glutamate	[C5H915NO4 + H]+ m/z 149.05737	R1	574353	15N-Ammonium
Glutamate	[C5H915NO4 + H]+ m/z 149.05737	R2	1092940	15N-Ammonium
Glutamate	[C5H915NO4 + H]+ m/z 149.05737	R3	1286091	15N-Ammonium
Glutamate	[C5H915NO4 + H]+ m/z 149.05737	R4	25536015	15N-Ammonium
Glutamate	[13CC4H9NO4 + H]+ m/z 149.06370	R1	8566	15N-Ammonium
Glutamate	[13CC4H9NO4 + H]+ m/z 149.06370	R2	63966	15N-Ammonium
Glutamate	[13CC4H9NO4 + H]+ m/z 149.06370	R3	60263	15N-Ammonium
Glutamate	[13CC4H9NO4 + H]+ m/z 149.06370	R4	1927048	15N-Ammonium
Glutamate	[13CC4H915NO4 + H]+ m/z 150.06073	R1	9837	15N-Ammonium
Glutamate	[13CC4H915NO4 + H]+ m/z 150.06073	R2	24878	15N-Ammonium
Glutamate	[13CC4H915NO4 + H]+ m/z 150.06073	R3	21114	15N-Ammonium
Glutamate	[13CC4H915NO4 + H]+ m/z 150.06073	R4	1166520	15N-Ammonium
Glutamate	[13C2C3H9NO4 + H]+ m/z 150.06706	R1	0	15N-Ammonium
Glutamate	[13C2C3H9NO4 + H]+ m/z 150.06706	R2	0	15N-Ammonium
Glutamate	[13C2C3H9NO4 + H]+ m/z 150.06706	R3	0	15N-Ammonium
Glutamate	[13C2C3H9NO4 + H]+ m/z 150.06706	R4	0	15N-Ammonium
Glutamate	[13C2C3H915NO4 + H]+ m/z 151.06409	R1	0	15N-Ammonium
Glutamate	[13C2C3H915NO4 + H]+ m/z 151.06409	R2	0	15N-Ammonium
Glutamate	[13C2C3H915NO4 + H]+ m/z 151.06409	R3	0	15N-Ammonium
Glutamate	[13C2C3H915NO4 + H]+ m/z 151.06409	R4	0	15N-Ammonium
Glutamate	[13C3C2H9NO4 + H]+ m/z 151.07042	R1	0	15N-Ammonium
Glutamate	[13C3C2H9NO4 + H]+ m/z 151.07042	R2	0	15N-Ammonium
Glutamate	[13C3C2H9NO4 + H]+ m/z 151.07042	R3	0	15N-Ammonium
Glutamate	[13C3C2H9NO4 + H]+ m/z 151.07042	R4	0	15N-Ammonium
Glutamate	[13C3C2H915NO4 + H]+ m/z 152.06745	R1	5301	15N-Ammonium
Glutamate	[13C3C2H915NO4 + H]+ m/z 152.06745	R2	0	15N-Ammonium
Glutamate	[13C3C2H915NO4 + H]+ m/z 152.06745	R3	6951	15N-Ammonium
Glutamate	[13C3C2H915NO4 + H]+ m/z 152.06745	R4	7707	15N-Ammonium
Glutamate	[13C4CH9NO4 + H]+ m/z 152.07378	R1	0	15N-Ammonium
Glutamate	[13C4CH9NO4 + H]+ m/z 152.07378	R2	0	15N-Ammonium
Glutamate	[13C4CH9NO4 + H]+ m/z 152.07378	R3	0	15N-Ammonium
Glutamate	[13C4CH9NO4 + H]+ m/z 152.07378	R4	0	15N-Ammonium
Glutamate	[13C4CH915NO4 + H]+ m/z 153.07081	R1	0	15N-Ammonium
Glutamate	[13C4CH915NO4 + H]+ m/z 153.07081	R2	0	15N-Ammonium
Glutamate	[13C4CH915NO4 + H]+ m/z 153.07081	R3	0	15N-Ammonium
Glutamate	[13C4CH915NO4 + H]+ m/z 153.07081	R4	0	15N-Ammonium
Glutamate	[13C5H9NO4 + H]+ m/z 153.07714	R1	0	15N-Ammonium
Glutamate	[13C5H9NO4 + H]+ m/z 153.07714	R2	0	15N-Ammonium
Glutamate	[13C5H9NO4 + H]+ m/z 153.07714	R3	0	15N-Ammonium
Glutamate	[13C5H9NO4 + H]+ m/z 153.07714	R4	0	15N-Ammonium
Glutamate	[13C5H915NO4 + H]+ m/z 154.07417	R1	0	15N-Ammonium
Glutamate	[13C5H915NO4 + H]+ m/z 154.07417	R2	0	15N-Ammonium
Glutamate	[13C5H915NO4 + H]+ m/z 154.07417	R3	0	15N-Ammonium
Glutamate	[13C5H915NO4 + H]+ m/z 154.07417	R4	0	15N-Ammonium
Glutamine	[C5H10N2O3 + H]+ m/z 147.07642	R1	249699028	15N-Ammonium
Glutamine	[C5H10N2O3 + H]+ m/z 147.07642	R2	179372896	15N-Ammonium
Glutamine	[C5H10N2O3 + H]+ m/z 147.07642	R3	221777764	15N-Ammonium
Glutamine	[C5H10N2O3 + H]+ m/z 147.07642	R4	112752257	15N-Ammonium
Glutamine	[C5H1015NNO3 + H]+ m/z 148.07345	R1	796977421	15N-Ammonium
Glutamine	[C5H1015NNO3 + H]+ m/z 148.07345	R2	544457208	15N-Ammonium
Glutamine	[C5H1015NNO3 + H]+ m/z 148.07345	R3	692527856	15N-Ammonium
Glutamine	[C5H1015NNO3 + H]+ m/z 148.07345	R4	338498203	15N-Ammonium
Glutamine	[13CC4H10N2O4 + H]+ m/z 148.07978	R1	12909539	15N-Ammonium
Glutamine	[13CC4H10N2O4 + H]+ m/z 148.07978	R2	9261982	15N-Ammonium
Glutamine	[13CC4H10N2O4 + H]+ m/z 148.07978	R3	7790393	15N-Ammonium
Glutamine	[13CC4H10N2O4 + H]+ m/z 148.07978	R4	5841324	15N-Ammonium
Glutamine	[C5H1015N2O3 + H]+ m/z 149.07048	R1	1489155500	15N-Ammonium
Glutamine	[C5H1015N2O3 + H]+ m/z 149.07048	R2	1008992960	15N-Ammonium
Glutamine	[C5H1015N2O3 + H]+ m/z 149.07048	R3	1187923874	15N-Ammonium
Glutamine	[C5H1015N2O3 + H]+ m/z 149.07048	R4	652480275	15N-Ammonium
Glutamine	[13CC4H1015NNO3 + H]+ m/z 149.07681	R1	0	15N-Ammonium
Glutamine	[13CC4H1015NNO3 + H]+ m/z 149.07681	R2	0	15N-Ammonium
Glutamine	[13CC4H1015NNO3 + H]+ m/z 149.07681	R3	0	15N-Ammonium
Glutamine	[13CC4H1015NNO3 + H]+ m/z 149.07681	R4	0	15N-Ammonium
Glutamine	[13C2C3H10N2O3 + H]+ m/z 149.08314	R1	376203	15N-Ammonium
Glutamine	[13C2C3H10N2O3 + H]+ m/z 149.08314	R2	307066	15N-Ammonium
Glutamine	[13C2C3H10N2O3 + H]+ m/z 149.08314	R3	786544	15N-Ammonium
Glutamine	[13C2C3H10N2O3 + H]+ m/z 149.08314	R4	158649	15N-Ammonium
Glutamine	[13CC4H1015N2O3 + H]+ m/z 150.07384	R1	81805731	15N-Ammonium
Glutamine	[13CC4H1015N2O3 + H]+ m/z 150.07384	R2	56489605	15N-Ammonium
Glutamine	[13CC4H1015N2O3 + H]+ m/z 150.07384	R3	66056438	15N-Ammonium
Glutamine	[13CC4H1015N2O3 + H]+ m/z 150.07384	R4	34712665	15N-Ammonium
Glutamine	[13C2C3H1015NNO3 + H]+ m/z 150.08017	R1	832100	15N-Ammonium
Glutamine	[13C2C3H1015NNO3 + H]+ m/z 150.08017	R2	487828	15N-Ammonium
Glutamine	[13C2C3H1015NNO3 + H]+ m/z 150.08017	R3	598484	15N-Ammonium
Glutamine	[13C2C3H1015NNO3 + H]+ m/z 150.08017	R4	330817	15N-Ammonium
Glutamine	[13C3C2H10N2O3 + H]+ m/z 150.08650	R1	15000	15N-Ammonium
Glutamine	[13C3C2H10N2O3 + H]+ m/z 150.08650	R2	0	15N-Ammonium
Glutamine	[13C3C2H10N2O3 + H]+ m/z 150.08650	R3	0	15N-Ammonium
Glutamine	[13C3C2H10N2O3 + H]+ m/z 150.08650	R4	0	15N-Ammonium
Glutamine	[13C2C3H1015N2O3 + H]+ m/z 151.07720	R1	1609316	15N-Ammonium
Glutamine	[13C2C3H1015N2O3 + H]+ m/z 151.07720	R2	859641	15N-Ammonium
Glutamine	[13C2C3H1015N2O3 + H]+ m/z 151.07720	R3	1192206	15N-Ammonium
Glutamine	[13C2C3H1015N2O3 + H]+ m/z 151.07720	R4	494479	15N-Ammonium
Glutamine	[13C3C2H1015NNO3 + H]+ m/z 151.08353	R1	0	15N-Ammonium
Glutamine	[13C3C2H1015NNO3 + H]+ m/z 151.08353	R2	0	15N-Ammonium
Glutamine	[13C3C2H1015NNO3 + H]+ m/z 151.08353	R3	0	15N-Ammonium
Glutamine	[13C3C2H1015NNO3 + H]+ m/z 151.08353	R4	0	15N-Ammonium
Glutamine	[13C4CH10N2O3 + H]+ m/z 151.08986	R1	0	15N-Ammonium
Glutamine	[13C4CH10N2O3 + H]+ m/z 151.08986	R2	0	15N-Ammonium
Glutamine	[13C4CH10N2O3 + H]+ m/z 151.08986	R3	0	15N-Ammonium
Glutamine	[13C4CH10N2O3 + H]+ m/z 151.08986	R4	0	15N-Ammonium
Glutamine	[13C3C2H1015N2O3 + H]+ m/z 152.08056	R1	0	15N-Ammonium
Glutamine	[13C3C2H1015N2O3 + H]+ m/z 152.08056	R2	0	15N-Ammonium
Glutamine	[13C3C2H1015N2O3 + H]+ m/z 152.08056	R3	0	15N-Ammonium
Glutamine	[13C3C2H1015N2O3 + H]+ m/z 152.08056	R4	0	15N-Ammonium
Glutamine	[13C4CH1015NNO3 + H]+ m/z 152.08689	R1	0	15N-Ammonium
Glutamine	[13C4CH1015NNO3 + H]+ m/z 152.08689	R2	0	15N-Ammonium
Glutamine	[13C4CH1015NNO3 + H]+ m/z 152.08689	R3	0	15N-Ammonium
Glutamine	[13C4CH1015NNO3 + H]+ m/z 152.08689	R4	0	15N-Ammonium
Glutamine	[13C5H10N2O3 + H]+ m/z 152.09322	R1	0	15N-Ammonium
Glutamine	[13C5H10N2O3 + H]+ m/z 152.09322	R2	0	15N-Ammonium
Glutamine	[13C5H10N2O3 + H]+ m/z 152.09322	R3	0	15N-Ammonium
Glutamine	[13C5H10N2O3 + H]+ m/z 152.09322	R4	0	15N-Ammonium
Glutamine	[13C4CH1015N2O3 + H]+ m/z 153.08392	R1	0	15N-Ammonium
Glutamine	[13C4CH1015N2O3 + H]+ m/z 153.08392	R2	0	15N-Ammonium
Glutamine	[13C4CH1015N2O3 + H]+ m/z 153.08392	R3	0	15N-Ammonium
Glutamine	[13C4CH1015N2O3 + H]+ m/z 153.08392	R4	0	15N-Ammonium
Glutamine	[13C5H1015NNO3 + H]+ m/z 153.09025	R1	0	15N-Ammonium
Glutamine	[13C5H1015NNO3 + H]+ m/z 153.09025	R2	0	15N-Ammonium
Glutamine	[13C5H1015NNO3 + H]+ m/z 153.09025	R3	0	15N-Ammonium
Glutamine	[13C5H1015NNO3 + H]+ m/z 153.09025	R4	0	15N-Ammonium
Glutamine	[13C5H1015N2O3 + H]+ m/z 154.08728	R1	0	15N-Ammonium
Glutamine	[13C5H1015N2O3 + H]+ m/z 154.08728	R2	0	15N-Ammonium
Glutamine	[13C5H1015N2O3 + H]+ m/z 154.08728	R3	0	15N-Ammonium
Glutamine	[13C5H1015N2O3 + H]+ m/z 154.08728	R4	0	15N-Ammonium
Serine	[C3H7NO3 + H]+ m/z 106.04987	R1	204744762	15N-Ammonium
Serine	[C3H7NO3 + H]+ m/z 106.04987	R2	158561326	15N-Ammonium
Serine	[C3H7NO3 + H]+ m/z 106.04987	R3	126406296	15N-Ammonium
Serine	[C3H7NO3 + H]+ m/z 106.04987	R4	75001250	15N-Ammonium
Serine	[C3H715NO3 + H]+ m/z 107.04690	R1	199255221	15N-Ammonium
Serine	[C3H715NO3 + H]+ m/z 107.04690	R2	145085091	15N-Ammonium
Serine	[C3H715NO3 + H]+ m/z 107.04690	R3	128644726	15N-Ammonium
Serine	[C3H715NO3 + H]+ m/z 107.04690	R4	75981638	15N-Ammonium
Serine	[13CC2H7NO3 + H]+ m/z 107.05323	R1	6957843	15N-Ammonium
Serine	[13CC2H7NO3 + H]+ m/z 107.05323	R2	5251842	15N-Ammonium
Serine	[13CC2H7NO3 + H]+ m/z 107.05323	R3	4151659	15N-Ammonium
Serine	[13CC2H7NO3 + H]+ m/z 107.05323	R4	2421882	15N-Ammonium
Serine	[13CC2H715NO3 + H]+ m/z 108.05026	R1	6276754	15N-Ammonium
Serine	[13CC2H715NO3 + H]+ m/z 108.05026	R2	4388435	15N-Ammonium
Serine	[13CC2H715NO3 + H]+ m/z 108.05026	R3	3742134	15N-Ammonium
Serine	[13CC2H715NO3 + H]+ m/z 108.05026	R4	2251051	15N-Ammonium
Serine	[13C2CH7NO3 + H]+ m/z 108.05659	R1	25493	15N-Ammonium
Serine	[13C2CH7NO3 + H]+ m/z 108.05659	R2	0	15N-Ammonium
Serine	[13C2CH7NO3 + H]+ m/z 108.05659	R3	0	15N-Ammonium
Serine	[13C2CH7NO3 + H]+ m/z 108.05659	R4	0	15N-Ammonium
Serine	[13C2CH715NO3 + H]+ m/z 109.05362	R1	6514	15N-Ammonium
Serine	[13C2CH715NO3 + H]+ m/z 109.05362	R2	0	15N-Ammonium
Serine	[13C2CH715NO3 + H]+ m/z 109.05362	R3	5894	15N-Ammonium
Serine	[13C2CH715NO3 + H]+ m/z 109.05362	R4	0	15N-Ammonium
Serine	[13C3H7NO3 + H]+ m/z 109.05995	R1	0	15N-Ammonium
Serine	[13C3H7NO3 + H]+ m/z 109.05995	R2	0	15N-Ammonium
Serine	[13C3H7NO3 + H]+ m/z 109.05995	R3	0	15N-Ammonium
Serine	[13C3H7NO3 + H]+ m/z 109.05995	R4	0	15N-Ammonium
Serine	[13C3H715NO3 + H]+ m/z 110.05698	R1	0	15N-Ammonium
Serine	[13C3H715NO3 + H]+ m/z 110.05698	R2	0	15N-Ammonium
Serine	[13C3H715NO3 + H]+ m/z 110.05698	R3	0	15N-Ammonium
Serine	[13C3H715NO3 + H]+ m/z 110.05698	R4	0	15N-Ammonium
Glycine	[C2H5NO2 + H]+ m/z 76.03930	R1	5217235	15N-Ammonium
Glycine	[C2H5NO2 + H]+ m/z 76.03930	R2	3768299	15N-Ammonium
Glycine	[C2H5NO2 + H]+ m/z 76.03930	R3	3074682	15N-Ammonium
Glycine	[C2H5NO2 + H]+ m/z 76.03930	R4	9416476	15N-Ammonium
Glycine	[C2H515NO2 + H]+ m/z 77.03633	R1	1219723	15N-Ammonium
Glycine	[C2H515NO2 + H]+ m/z 77.03633	R2	1302793	15N-Ammonium
Glycine	[C2H515NO2 + H]+ m/z 77.03633	R3	996617	15N-Ammonium
Glycine	[C2H515NO2 + H]+ m/z 77.03633	R4	3756297	15N-Ammonium
Glycine	[13CCH5NO2 + H]+ m/z 77.04266	R1	0	15N-Ammonium
Glycine	[13CCH5NO2 + H]+ m/z 77.04266	R2	0	15N-Ammonium
Glycine	[13CCH5NO2 + H]+ m/z 77.04266	R3	0	15N-Ammonium
Glycine	[13CCH5NO2 + H]+ m/z 77.04266	R4	164283	15N-Ammonium
Glycine	[13CCH515NO2 + H]+ m/z 78.03969	R1	0	15N-Ammonium
Glycine	[13CCH515NO2 + H]+ m/z 78.03969	R2	0	15N-Ammonium
Glycine	[13CCH515NO2 + H]+ m/z 78.03969	R3	0	15N-Ammonium
Glycine	[13CCH515NO2 + H]+ m/z 78.03969	R4	17826	15N-Ammonium
Glycine	[13C2H5NO2 + H]+ m/z 78.04602	R1	0	15N-Ammonium
Glycine	[13C2H5NO2 + H]+ m/z 78.04602	R2	0	15N-Ammonium
Glycine	[13C2H5NO2 + H]+ m/z 78.04602	R3	0	15N-Ammonium
Glycine	[13C2H5NO2 + H]+ m/z 78.04602	R4	0	15N-Ammonium
Glycine	[13C2H515NO2 + H]+ m/z 79.04305	R1	0	15N-Ammonium
Glycine	[13C2H515NO2 + H]+ m/z 79.04305	R2	0	15N-Ammonium
Glycine	[13C2H515NO2 + H]+ m/z 79.04305	R3	0	15N-Ammonium
Glycine	[13C2H515NO2 + H]+ m/z 79.04305	R4	0	15N-Ammonium
3-Phosphohydroxypyruvate	[C3H7O7P - H]- m/z 184.98566	R1	870325	13C6-Glucose
3-Phosphohydroxypyruvate	[C3H7O7P - H]- m/z 184.98566	R2	181727	13C6-Glucose
3-Phosphohydroxypyruvate	[C3H7O7P - H]- m/z 184.98566	R3	552359	13C6-Glucose
3-Phosphohydroxypyruvate	[13CC2H7O7P - H]- m/z 185.98892	R1	886287	13C6-Glucose
3-Phosphohydroxypyruvate	[13CC2H7O7P - H]- m/z 185.98892	R2	247024	13C6-Glucose
3-Phosphohydroxypyruvate	[13CC2H7O7P - H]- m/z 185.98892	R3	545988	13C6-Glucose
3-Phosphohydroxypyruvate	[13C2CH7O7P - H]- m/z 186.99228	R1	374229	13C6-Glucose
3-Phosphohydroxypyruvate	[13C2CH7O7P - H]- m/z 186.99228	R2	106315	13C6-Glucose
3-Phosphohydroxypyruvate	[13C2CH7O7P - H]- m/z 186.99228	R3	206586	13C6-Glucose
3-Phosphohydroxypyruvate	[13C3H7O7P - H]- m/z 187.99564	R1	493269	13C6-Glucose
3-Phosphohydroxypyruvate	[13C3H7O7P - H]- m/z 187.99564	R2	181332	13C6-Glucose
3-Phosphohydroxypyruvate	[13C3H7O7P - H]- m/z 187.99564	R3	410139	13C6-Glucose
Glutamate	[C5H9NO4 + H]+ m/z 148.06034	R1	396256199	13C6-Glucose
Glutamate	[C5H9NO4 + H]+ m/z 148.06034	R2	432473060	13C6-Glucose
Glutamate	[C5H9NO4 + H]+ m/z 148.06034	R3	288306492	13C6-Glucose
Glutamate	[C5H915NO4 + H]+ m/z 149.05737	R1	1244239	13C6-Glucose
Glutamate	[C5H915NO4 + H]+ m/z 149.05737	R2	2607225	13C6-Glucose
Glutamate	[C5H915NO4 + H]+ m/z 149.05737	R3	854514	13C6-Glucose
Glutamate	[13CC4H9NO4 + H]+ m/z 149.06370	R1	308929567	13C6-Glucose
Glutamate	[13CC4H9NO4 + H]+ m/z 149.06370	R2	284983074	13C6-Glucose
Glutamate	[13CC4H9NO4 + H]+ m/z 149.06370	R3	229656586	13C6-Glucose
Glutamate	[13CC4H915NO4 + H]+ m/z 150.06073	R1	1140831	13C6-Glucose
Glutamate	[13CC4H915NO4 + H]+ m/z 150.06073	R2	1081115	13C6-Glucose
Glutamate	[13CC4H915NO4 + H]+ m/z 150.06073	R3	605273	13C6-Glucose
Glutamate	[13C2C3H9NO4 + H]+ m/z 150.06706	R1	312842566	13C6-Glucose
Glutamate	[13C2C3H9NO4 + H]+ m/z 150.06706	R2	317864351	13C6-Glucose
Glutamate	[13C2C3H9NO4 + H]+ m/z 150.06706	R3	227097697	13C6-Glucose
Glutamate	[13C2C3H915NO4 + H]+ m/z 151.06409	R1	1143651	13C6-Glucose
Glutamate	[13C2C3H915NO4 + H]+ m/z 151.06409	R2	1445732	13C6-Glucose
Glutamate	[13C2C3H915NO4 + H]+ m/z 151.06409	R3	707389	13C6-Glucose
Glutamate	[13C3C2H9NO4 + H]+ m/z 151.07042	R1	202929497	13C6-Glucose
Glutamate	[13C3C2H9NO4 + H]+ m/z 151.07042	R2	232227021	13C6-Glucose
Glutamate	[13C3C2H9NO4 + H]+ m/z 151.07042	R3	144436713	13C6-Glucose
Glutamate	[13C3C2H915NO4 + H]+ m/z 152.06745	R1	689278	13C6-Glucose
Glutamate	[13C3C2H915NO4 + H]+ m/z 152.06745	R2	1001253	13C6-Glucose
Glutamate	[13C3C2H915NO4 + H]+ m/z 152.06745	R3	382449	13C6-Glucose
Glutamate	[13C4CH9NO4 + H]+ m/z 152.07378	R1	106939705	13C6-Glucose
Glutamate	[13C4CH9NO4 + H]+ m/z 152.07378	R2	138612509	13C6-Glucose
Glutamate	[13C4CH9NO4 + H]+ m/z 152.07378	R3	73003094	13C6-Glucose
Glutamate	[13C4CH915NO4 + H]+ m/z 153.07081	R1	306625	13C6-Glucose
Glutamate	[13C4CH915NO4 + H]+ m/z 153.07081	R2	570440	13C6-Glucose
Glutamate	[13C4CH915NO4 + H]+ m/z 153.07081	R3	223027	13C6-Glucose
Glutamate	[13C5H9NO4 + H]+ m/z 153.07714	R1	50729368	13C6-Glucose
Glutamate	[13C5H9NO4 + H]+ m/z 153.07714	R2	72668625	13C6-Glucose
Glutamate	[13C5H9NO4 + H]+ m/z 153.07714	R3	33126649	13C6-Glucose
Glutamate	[13C5H915NO4 + H]+ m/z 154.07417	R1	40623	13C6-Glucose
Glutamate	[13C5H915NO4 + H]+ m/z 154.07417	R2	266373	13C6-Glucose
Glutamate	[13C5H915NO4 + H]+ m/z 154.07417	R3	71543	13C6-Glucose
Glutamine	[C5H10N2O3 + H]+ m/z 147.07642	R1	412228399	13C6-Glucose
Glutamine	[C5H10N2O3 + H]+ m/z 147.07642	R2	549698306	13C6-Glucose
Glutamine	[C5H10N2O3 + H]+ m/z 147.07642	R3	774460255	13C6-Glucose
Glutamine	[C5H1015NNO3 + H]+ m/z 148.07345	R1	2196667	13C6-Glucose
Glutamine	[C5H1015NNO3 + H]+ m/z 148.07345	R2	11433250	13C6-Glucose
Glutamine	[C5H1015NNO3 + H]+ m/z 148.07345	R3	5493263	13C6-Glucose
Glutamine	[13CC4H10N2O4 + H]+ m/z 148.07978	R1	364468607	13C6-Glucose
Glutamine	[13CC4H10N2O4 + H]+ m/z 148.07978	R2	421894730	13C6-Glucose
Glutamine	[13CC4H10N2O4 + H]+ m/z 148.07978	R3	658285807	13C6-Glucose
Glutamine	[C5H1015N2O3 + H]+ m/z 149.07048	R1	115045	13C6-Glucose
Glutamine	[C5H1015N2O3 + H]+ m/z 149.07048	R2	3407840	13C6-Glucose
Glutamine	[C5H1015N2O3 + H]+ m/z 149.07048	R3	339047	13C6-Glucose
Glutamine	[13CC4H1015NNO3 + H]+ m/z 149.07681	R1	2229618	13C6-Glucose
Glutamine	[13CC4H1015NNO3 + H]+ m/z 149.07681	R2	3904048	13C6-Glucose
Glutamine	[13CC4H1015NNO3 + H]+ m/z 149.07681	R3	4118079	13C6-Glucose
Glutamine	[13C2C3H10N2O3 + H]+ m/z 149.08314	R1	310710234	13C6-Glucose
Glutamine	[13C2C3H10N2O3 + H]+ m/z 149.08314	R2	419121178	13C6-Glucose
Glutamine	[13C2C3H10N2O3 + H]+ m/z 149.08314	R3	555317335	13C6-Glucose
Glutamine	[13CC4H1015N2O3 + H]+ m/z 150.07384	R1	53561	13C6-Glucose
Glutamine	[13CC4H1015N2O3 + H]+ m/z 150.07384	R2	766366	13C6-Glucose
Glutamine	[13CC4H1015N2O3 + H]+ m/z 150.07384	R3	114610	13C6-Glucose
Glutamine	[13C2C3H1015NNO3 + H]+ m/z 150.08017	R1	2044908	13C6-Glucose
Glutamine	[13C2C3H1015NNO3 + H]+ m/z 150.08017	R2	5452252	13C6-Glucose
Glutamine	[13C2C3H1015NNO3 + H]+ m/z 150.08017	R3	4222762	13C6-Glucose
Glutamine	[13C3C2H10N2O3 + H]+ m/z 150.08650	R1	167026918	13C6-Glucose
Glutamine	[13C3C2H10N2O3 + H]+ m/z 150.08650	R2	276693598	13C6-Glucose
Glutamine	[13C3C2H10N2O3 + H]+ m/z 150.08650	R3	305001173	13C6-Glucose
Glutamine	[13C2C3H1015N2O3 + H]+ m/z 151.07720	R1	0	13C6-Glucose
Glutamine	[13C2C3H1015N2O3 + H]+ m/z 151.07720	R2	992770	13C6-Glucose
Glutamine	[13C2C3H1015N2O3 + H]+ m/z 151.07720	R3	0	13C6-Glucose
Glutamine	[13C3C2H1015NNO3 + H]+ m/z 151.08353	R1	1120053	13C6-Glucose
Glutamine	[13C3C2H1015NNO3 + H]+ m/z 151.08353	R2	4173622	13C6-Glucose
Glutamine	[13C3C2H1015NNO3 + H]+ m/z 151.08353	R3	2032095	13C6-Glucose
Glutamine	[13C4CH10N2O3 + H]+ m/z 151.08986	R1	65680526	13C6-Glucose
Glutamine	[13C4CH10N2O3 + H]+ m/z 151.08986	R2	141534070	13C6-Glucose
Glutamine	[13C4CH10N2O3 + H]+ m/z 151.08986	R3	122451852	13C6-Glucose
Glutamine	[13C3C2H1015N2O3 + H]+ m/z 152.08056	R1	0	13C6-Glucose
Glutamine	[13C3C2H1015N2O3 + H]+ m/z 152.08056	R2	684010	13C6-Glucose
Glutamine	[13C3C2H1015N2O3 + H]+ m/z 152.08056	R3	0	13C6-Glucose
Glutamine	[13C4CH1015NNO3 + H]+ m/z 152.08689	R1	420000	13C6-Glucose
Glutamine	[13C4CH1015NNO3 + H]+ m/z 152.08689	R2	3218828	13C6-Glucose
Glutamine	[13C4CH1015NNO3 + H]+ m/z 152.08689	R3	722205	13C6-Glucose
Glutamine	[13C5H10N2O3 + H]+ m/z 152.09322	R1	22599720	13C6-Glucose
Glutamine	[13C5H10N2O3 + H]+ m/z 152.09322	R2	62835662	13C6-Glucose
Glutamine	[13C5H10N2O3 + H]+ m/z 152.09322	R3	41680178	13C6-Glucose
Glutamine	[13C4CH1015N2O3 + H]+ m/z 153.08392	R1	0	13C6-Glucose
Glutamine	[13C4CH1015N2O3 + H]+ m/z 153.08392	R2	673158	13C6-Glucose
Glutamine	[13C4CH1015N2O3 + H]+ m/z 153.08392	R3	0	13C6-Glucose
Glutamine	[13C5H1015NNO3 + H]+ m/z 153.09025	R1	0	13C6-Glucose
Glutamine	[13C5H1015NNO3 + H]+ m/z 153.09025	R2	3501160	13C6-Glucose
Glutamine	[13C5H1015NNO3 + H]+ m/z 153.09025	R3	182576	13C6-Glucose
Glutamine	[13C5H1015N2O3 + H]+ m/z 154.08728	R1	0	13C6-Glucose
Glutamine	[13C5H1015N2O3 + H]+ m/z 154.08728	R2	961577	13C6-Glucose
Glutamine	[13C5H1015N2O3 + H]+ m/z 154.08728	R3	0	13C6-Glucose
Serine	[C3H7NO3 + H]+ m/z 106.04987	R1	250431653	13C6-Glucose
Serine	[C3H7NO3 + H]+ m/z 106.04987	R2	245027600	13C6-Glucose
Serine	[C3H7NO3 + H]+ m/z 106.04987	R3	318984220	13C6-Glucose
Serine	[C3H715NO3 + H]+ m/z 107.04690	R1	826782	13C6-Glucose
Serine	[C3H715NO3 + H]+ m/z 107.04690	R2	1256279	13C6-Glucose
Serine	[C3H715NO3 + H]+ m/z 107.04690	R3	1151108	13C6-Glucose
Serine	[13CC2H7NO3 + H]+ m/z 107.05323	R1	122835316	13C6-Glucose
Serine	[13CC2H7NO3 + H]+ m/z 107.05323	R2	103250320	13C6-Glucose
Serine	[13CC2H7NO3 + H]+ m/z 107.05323	R3	158493345	13C6-Glucose
Serine	[13CC2H715NO3 + H]+ m/z 108.05026	R1	356880	13C6-Glucose
Serine	[13CC2H715NO3 + H]+ m/z 108.05026	R2	427811	13C6-Glucose
Serine	[13CC2H715NO3 + H]+ m/z 108.05026	R3	500524	13C6-Glucose
Serine	[13C2CH7NO3 + H]+ m/z 108.05659	R1	53852878	13C6-Glucose
Serine	[13C2CH7NO3 + H]+ m/z 108.05659	R2	50335341	13C6-Glucose
Serine	[13C2CH7NO3 + H]+ m/z 108.05659	R3	69411074	13C6-Glucose
Serine	[13C2CH715NO3 + H]+ m/z 109.05362	R1	154757	13C6-Glucose
Serine	[13C2CH715NO3 + H]+ m/z 109.05362	R2	223814	13C6-Glucose
Serine	[13C2CH715NO3 + H]+ m/z 109.05362	R3	216660	13C6-Glucose
Serine	[13C3H7NO3 + H]+ m/z 109.05995	R1	20306267	13C6-Glucose
Serine	[13C3H7NO3 + H]+ m/z 109.05995	R2	21837451	13C6-Glucose
Serine	[13C3H7NO3 + H]+ m/z 109.05995	R3	23312311	13C6-Glucose
Serine	[13C3H715NO3 + H]+ m/z 110.05698	R1	118844	13C6-Glucose
Serine	[13C3H715NO3 + H]+ m/z 110.05698	R2	302785	13C6-Glucose
Serine	[13C3H715NO3 + H]+ m/z 110.05698	R3	93699	13C6-Glucose
Glycine	[C2H5NO2 + H]+ m/z 76.03930	R1	41576425	13C6-Glucose
Glycine	[C2H5NO2 + H]+ m/z 76.03930	R2	38486574	13C6-Glucose
Glycine	[C2H5NO2 + H]+ m/z 76.03930	R3	25874162	13C6-Glucose
Glycine	[C2H515NO2 + H]+ m/z 77.03633	R1	183625	13C6-Glucose
Glycine	[C2H515NO2 + H]+ m/z 77.03633	R2	308400	13C6-Glucose
Glycine	[C2H515NO2 + H]+ m/z 77.03633	R3	101782	13C6-Glucose
Glycine	[13CCH5NO2 + H]+ m/z 77.04266	R1	9834182	13C6-Glucose
Glycine	[13CCH5NO2 + H]+ m/z 77.04266	R2	7143694	13C6-Glucose
Glycine	[13CCH5NO2 + H]+ m/z 77.04266	R3	5830979	13C6-Glucose
Glycine	[13CCH515NO2 + H]+ m/z 78.03969	R1	8688	13C6-Glucose
Glycine	[13CCH515NO2 + H]+ m/z 78.03969	R2	57136	13C6-Glucose
Glycine	[13CCH515NO2 + H]+ m/z 78.03969	R3	3657	13C6-Glucose
Glycine	[13C2H5NO2 + H]+ m/z 78.04602	R1	5363613	13C6-Glucose
Glycine	[13C2H5NO2 + H]+ m/z 78.04602	R2	4974365	13C6-Glucose
Glycine	[13C2H5NO2 + H]+ m/z 78.04602	R3	3455645	13C6-Glucose
Glycine	[13C2H515NO2 + H]+ m/z 79.04305	R1	5551	13C6-Glucose
Glycine	[13C2H515NO2 + H]+ m/z 79.04305	R2	104622	13C6-Glucose
Glycine	[13C2H515NO2 + H]+ m/z 79.04305	R3	4298	13C6-Glucose
3-Phosphohydroxypyruvate	[C3H7O7P - H]- m/z 184.98566	R1	867637	15N-Ammonium + 13C6-Glucose
3-Phosphohydroxypyruvate	[C3H7O7P - H]- m/z 184.98566	R2	653829	15N-Ammonium + 13C6-Glucose
3-Phosphohydroxypyruvate	[C3H7O7P - H]- m/z 184.98566	R3	2147127	15N-Ammonium + 13C6-Glucose
3-Phosphohydroxypyruvate	[C3H7O7P - H]- m/z 184.98566	R4	1547055	15N-Ammonium + 13C6-Glucose
3-Phosphohydroxypyruvate	[13CC2H7O7P - H]- m/z 185.98892	R1	484955	15N-Ammonium + 13C6-Glucose
3-Phosphohydroxypyruvate	[13CC2H7O7P - H]- m/z 185.98892	R2	397555	15N-Ammonium + 13C6-Glucose
3-Phosphohydroxypyruvate	[13CC2H7O7P - H]- m/z 185.98892	R3	888981	15N-Ammonium + 13C6-Glucose
3-Phosphohydroxypyruvate	[13CC2H7O7P - H]- m/z 185.98892	R4	680937	15N-Ammonium + 13C6-Glucose
3-Phosphohydroxypyruvate	[13C2CH7O7P - H]- m/z 186.99228	R1	615429	15N-Ammonium + 13C6-Glucose
3-Phosphohydroxypyruvate	[13C2CH7O7P - H]- m/z 186.99228	R2	593304	15N-Ammonium + 13C6-Glucose
3-Phosphohydroxypyruvate	[13C2CH7O7P - H]- m/z 186.99228	R3	1326158	15N-Ammonium + 13C6-Glucose
3-Phosphohydroxypyruvate	[13C2CH7O7P - H]- m/z 186.99228	R4	1051563	15N-Ammonium + 13C6-Glucose
3-Phosphohydroxypyruvate	[13C3H7O7P - H]- m/z 187.99564	R1	9729132	15N-Ammonium + 13C6-Glucose
3-Phosphohydroxypyruvate	[13C3H7O7P - H]- m/z 187.99564	R2	9351088	15N-Ammonium + 13C6-Glucose
3-Phosphohydroxypyruvate	[13C3H7O7P - H]- m/z 187.99564	R3	14222806	15N-Ammonium + 13C6-Glucose
3-Phosphohydroxypyruvate	[13C3H7O7P - H]- m/z 187.99564	R4	11762857	15N-Ammonium + 13C6-Glucose
Glutamate	[C5H9NO4 + H]+ m/z 148.06034	R1	21618433	15N-Ammonium + 13C6-Glucose
Glutamate	[C5H9NO4 + H]+ m/z 148.06034	R2	29966187	15N-Ammonium + 13C6-Glucose
Glutamate	[C5H9NO4 + H]+ m/z 148.06034	R3	5037750	15N-Ammonium + 13C6-Glucose
Glutamate	[C5H9NO4 + H]+ m/z 148.06034	R4	38560761	15N-Ammonium + 13C6-Glucose
Glutamate	[C5H915NO4 + H]+ m/z 149.05737	R1	6774936	15N-Ammonium + 13C6-Glucose
Glutamate	[C5H915NO4 + H]+ m/z 149.05737	R2	12702772	15N-Ammonium + 13C6-Glucose
Glutamate	[C5H915NO4 + H]+ m/z 149.05737	R3	1609387	15N-Ammonium + 13C6-Glucose
Glutamate	[C5H915NO4 + H]+ m/z 149.05737	R4	12978579	15N-Ammonium + 13C6-Glucose
Glutamate	[13CC4H9NO4 + H]+ m/z 149.06370	R1	3081376	15N-Ammonium + 13C6-Glucose
Glutamate	[13CC4H9NO4 + H]+ m/z 149.06370	R2	5034438	15N-Ammonium + 13C6-Glucose
Glutamate	[13CC4H9NO4 + H]+ m/z 149.06370	R3	514084	15N-Ammonium + 13C6-Glucose
Glutamate	[13CC4H9NO4 + H]+ m/z 149.06370	R4	5850133	15N-Ammonium + 13C6-Glucose
Glutamate	[13CC4H915NO4 + H]+ m/z 150.06073	R1	3208373	15N-Ammonium + 13C6-Glucose
Glutamate	[13CC4H915NO4 + H]+ m/z 150.06073	R2	6427034	15N-Ammonium + 13C6-Glucose
Glutamate	[13CC4H915NO4 + H]+ m/z 150.06073	R3	742423	15N-Ammonium + 13C6-Glucose
Glutamate	[13CC4H915NO4 + H]+ m/z 150.06073	R4	6752055	15N-Ammonium + 13C6-Glucose
Glutamate	[13C2C3H9NO4 + H]+ m/z 150.06706	R1	5476856	15N-Ammonium + 13C6-Glucose
Glutamate	[13C2C3H9NO4 + H]+ m/z 150.06706	R2	8692685	15N-Ammonium + 13C6-Glucose
Glutamate	[13C2C3H9NO4 + H]+ m/z 150.06706	R3	1119149	15N-Ammonium + 13C6-Glucose
Glutamate	[13C2C3H9NO4 + H]+ m/z 150.06706	R4	10284573	15N-Ammonium + 13C6-Glucose
Glutamate	[13C2C3H915NO4 + H]+ m/z 151.06409	R1	6989186	15N-Ammonium + 13C6-Glucose
Glutamate	[13C2C3H915NO4 + H]+ m/z 151.06409	R2	11418191	15N-Ammonium + 13C6-Glucose
Glutamate	[13C2C3H915NO4 + H]+ m/z 151.06409	R3	1336864	15N-Ammonium + 13C6-Glucose
Glutamate	[13C2C3H915NO4 + H]+ m/z 151.06409	R4	14613502	15N-Ammonium + 13C6-Glucose
Glutamate	[13C3C2H9NO4 + H]+ m/z 151.07042	R1	6307028	15N-Ammonium + 13C6-Glucose
Glutamate	[13C3C2H9NO4 + H]+ m/z 151.07042	R2	10698399	15N-Ammonium + 13C6-Glucose
Glutamate	[13C3C2H9NO4 + H]+ m/z 151.07042	R3	1303748	15N-Ammonium + 13C6-Glucose
Glutamate	[13C3C2H9NO4 + H]+ m/z 151.07042	R4	12625528	15N-Ammonium + 13C6-Glucose
Glutamate	[13C3C2H915NO4 + H]+ m/z 152.06745	R1	8105001	15N-Ammonium + 13C6-Glucose
Glutamate	[13C3C2H915NO4 + H]+ m/z 152.06745	R2	13375733	15N-Ammonium + 13C6-Glucose
Glutamate	[13C3C2H915NO4 + H]+ m/z 152.06745	R3	2166395	15N-Ammonium + 13C6-Glucose
Glutamate	[13C3C2H915NO4 + H]+ m/z 152.06745	R4	17960712	15N-Ammonium + 13C6-Glucose
Glutamate	[13C4CH9NO4 + H]+ m/z 152.07378	R1	6758273	15N-Ammonium + 13C6-Glucose
Glutamate	[13C4CH9NO4 + H]+ m/z 152.07378	R2	11136518	15N-Ammonium + 13C6-Glucose
Glutamate	[13C4CH9NO4 + H]+ m/z 152.07378	R3	1544971	15N-Ammonium + 13C6-Glucose
Glutamate	[13C4CH9NO4 + H]+ m/z 152.07378	R4	13657499	15N-Ammonium + 13C6-Glucose
Glutamate	[13C4CH915NO4 + H]+ m/z 153.07081	R1	8229666	15N-Ammonium + 13C6-Glucose
Glutamate	[13C4CH915NO4 + H]+ m/z 153.07081	R2	14371243	15N-Ammonium + 13C6-Glucose
Glutamate	[13C4CH915NO4 + H]+ m/z 153.07081	R3	1936203	15N-Ammonium + 13C6-Glucose
Glutamate	[13C4CH915NO4 + H]+ m/z 153.07081	R4	19390895	15N-Ammonium + 13C6-Glucose
Glutamate	[13C5H9NO4 + H]+ m/z 153.07714	R1	7420752	15N-Ammonium + 13C6-Glucose
Glutamate	[13C5H9NO4 + H]+ m/z 153.07714	R2	13470682	15N-Ammonium + 13C6-Glucose
Glutamate	[13C5H9NO4 + H]+ m/z 153.07714	R3	1768911	15N-Ammonium + 13C6-Glucose
Glutamate	[13C5H9NO4 + H]+ m/z 153.07714	R4	15536806	15N-Ammonium + 13C6-Glucose
Glutamate	[13C5H915NO4 + H]+ m/z 154.07417	R1	9440337	15N-Ammonium + 13C6-Glucose
Glutamate	[13C5H915NO4 + H]+ m/z 154.07417	R2	19307689	15N-Ammonium + 13C6-Glucose
Glutamate	[13C5H915NO4 + H]+ m/z 154.07417	R3	2492154	15N-Ammonium + 13C6-Glucose
Glutamate	[13C5H915NO4 + H]+ m/z 154.07417	R4	23050334	15N-Ammonium + 13C6-Glucose
Glutamine	[C5H10N2O3 + H]+ m/z 147.07642	R1	143264495	15N-Ammonium + 13C6-Glucose
Glutamine	[C5H10N2O3 + H]+ m/z 147.07642	R2	135841436	15N-Ammonium + 13C6-Glucose
Glutamine	[C5H10N2O3 + H]+ m/z 147.07642	R3	189227388	15N-Ammonium + 13C6-Glucose
Glutamine	[C5H10N2O3 + H]+ m/z 147.07642	R4	186588519	15N-Ammonium + 13C6-Glucose
Glutamine	[C5H1015NNO3 + H]+ m/z 148.07345	R1	198694144	15N-Ammonium + 13C6-Glucose
Glutamine	[C5H1015NNO3 + H]+ m/z 148.07345	R2	205271877	15N-Ammonium + 13C6-Glucose
Glutamine	[C5H1015NNO3 + H]+ m/z 148.07345	R3	363855336	15N-Ammonium + 13C6-Glucose
Glutamine	[C5H1015NNO3 + H]+ m/z 148.07345	R4	346290792	15N-Ammonium + 13C6-Glucose
Glutamine	[13CC4H10N2O4 + H]+ m/z 148.07978	R1	17067615	15N-Ammonium + 13C6-Glucose
Glutamine	[13CC4H10N2O4 + H]+ m/z 148.07978	R2	16782791	15N-Ammonium + 13C6-Glucose
Glutamine	[13CC4H10N2O4 + H]+ m/z 148.07978	R3	26442623	15N-Ammonium + 13C6-Glucose
Glutamine	[13CC4H10N2O4 + H]+ m/z 148.07978	R4	26978822	15N-Ammonium + 13C6-Glucose
Glutamine	[C5H1015N2O3 + H]+ m/z 149.07048	R1	821972861	15N-Ammonium + 13C6-Glucose
Glutamine	[C5H1015N2O3 + H]+ m/z 149.07048	R2	735405603	15N-Ammonium + 13C6-Glucose
Glutamine	[C5H1015N2O3 + H]+ m/z 149.07048	R3	935653636	15N-Ammonium + 13C6-Glucose
Glutamine	[C5H1015N2O3 + H]+ m/z 149.07048	R4	944377986	15N-Ammonium + 13C6-Glucose
Glutamine	[13CC4H1015NNO3 + H]+ m/z 149.07681	R1	51351344	15N-Ammonium + 13C6-Glucose
Glutamine	[13CC4H1015NNO3 + H]+ m/z 149.07681	R2	68653765	15N-Ammonium + 13C6-Glucose
Glutamine	[13CC4H1015NNO3 + H]+ m/z 149.07681	R3	129136796	15N-Ammonium + 13C6-Glucose
Glutamine	[13CC4H1015NNO3 + H]+ m/z 149.07681	R4	125752470	15N-Ammonium + 13C6-Glucose
Glutamine	[13C2C3H10N2O3 + H]+ m/z 149.08314	R1	22426821	15N-Ammonium + 13C6-Glucose
Glutamine	[13C2C3H10N2O3 + H]+ m/z 149.08314	R2	24425303	15N-Ammonium + 13C6-Glucose
Glutamine	[13C2C3H10N2O3 + H]+ m/z 149.08314	R3	41152235	15N-Ammonium + 13C6-Glucose
Glutamine	[13C2C3H10N2O3 + H]+ m/z 149.08314	R4	41833556	15N-Ammonium + 13C6-Glucose
Glutamine	[13CC4H1015N2O3 + H]+ m/z 150.07384	R1	247238564	15N-Ammonium + 13C6-Glucose
Glutamine	[13CC4H1015N2O3 + H]+ m/z 150.07384	R2	214335365	15N-Ammonium + 13C6-Glucose
Glutamine	[13CC4H1015N2O3 + H]+ m/z 150.07384	R3	310658711	15N-Ammonium + 13C6-Glucose
Glutamine	[13CC4H1015N2O3 + H]+ m/z 150.07384	R4	305895067	15N-Ammonium + 13C6-Glucose
Glutamine	[13C2C3H1015NNO3 + H]+ m/z 150.08017	R1	123883472	15N-Ammonium + 13C6-Glucose
Glutamine	[13C2C3H1015NNO3 + H]+ m/z 150.08017	R2	129077263	15N-Ammonium + 13C6-Glucose
Glutamine	[13C2C3H1015NNO3 + H]+ m/z 150.08017	R3	263654388	15N-Ammonium + 13C6-Glucose
Glutamine	[13C2C3H1015NNO3 + H]+ m/z 150.08017	R4	257094643	15N-Ammonium + 13C6-Glucose
Glutamine	[13C3C2H10N2O3 + H]+ m/z 150.08650	R1	27128834	15N-Ammonium + 13C6-Glucose
Glutamine	[13C3C2H10N2O3 + H]+ m/z 150.08650	R2	28710356	15N-Ammonium + 13C6-Glucose
Glutamine	[13C3C2H10N2O3 + H]+ m/z 150.08650	R3	48351970	15N-Ammonium + 13C6-Glucose
Glutamine	[13C3C2H10N2O3 + H]+ m/z 150.08650	R4	50878730	15N-Ammonium + 13C6-Glucose
Glutamine	[13C2C3H1015N2O3 + H]+ m/z 151.07720	R1	198486553	15N-Ammonium + 13C6-Glucose
Glutamine	[13C2C3H1015N2O3 + H]+ m/z 151.07720	R2	190839665	15N-Ammonium + 13C6-Glucose
Glutamine	[13C2C3H1015N2O3 + H]+ m/z 151.07720	R3	415764027	15N-Ammonium + 13C6-Glucose
Glutamine	[13C2C3H1015N2O3 + H]+ m/z 151.07720	R4	393884883	15N-Ammonium + 13C6-Glucose
Glutamine	[13C3C2H1015NNO3 + H]+ m/z 151.08353	R1	137036213	15N-Ammonium + 13C6-Glucose
Glutamine	[13C3C2H1015NNO3 + H]+ m/z 151.08353	R2	143606494	15N-Ammonium + 13C6-Glucose
Glutamine	[13C3C2H1015NNO3 + H]+ m/z 151.08353	R3	292381894	15N-Ammonium + 13C6-Glucose
Glutamine	[13C3C2H1015NNO3 + H]+ m/z 151.08353	R4	293705230	15N-Ammonium + 13C6-Glucose
Glutamine	[13C4CH10N2O3 + H]+ m/z 151.08986	R1	27100068	15N-Ammonium + 13C6-Glucose
Glutamine	[13C4CH10N2O3 + H]+ m/z 151.08986	R2	30424666	15N-Ammonium + 13C6-Glucose
Glutamine	[13C4CH10N2O3 + H]+ m/z 151.08986	R3	50188160	15N-Ammonium + 13C6-Glucose
Glutamine	[13C4CH10N2O3 + H]+ m/z 151.08986	R4	53651385	15N-Ammonium + 13C6-Glucose
Glutamine	[13C3C2H1015N2O3 + H]+ m/z 152.08056	R1	177963849	15N-Ammonium + 13C6-Glucose
Glutamine	[13C3C2H1015N2O3 + H]+ m/z 152.08056	R2	181889721	15N-Ammonium + 13C6-Glucose
Glutamine	[13C3C2H1015N2O3 + H]+ m/z 152.08056	R3	421341994	15N-Ammonium + 13C6-Glucose
Glutamine	[13C3C2H1015N2O3 + H]+ m/z 152.08056	R4	410228849	15N-Ammonium + 13C6-Glucose
Glutamine	[13C4CH1015NNO3 + H]+ m/z 152.08689	R1	137526983	15N-Ammonium + 13C6-Glucose
Glutamine	[13C4CH1015NNO3 + H]+ m/z 152.08689	R2	147287380	15N-Ammonium + 13C6-Glucose
Glutamine	[13C4CH1015NNO3 + H]+ m/z 152.08689	R3	304389145	15N-Ammonium + 13C6-Glucose
Glutamine	[13C4CH1015NNO3 + H]+ m/z 152.08689	R4	308830319	15N-Ammonium + 13C6-Glucose
Glutamine	[13C5H10N2O3 + H]+ m/z 152.09322	R1	30464085	15N-Ammonium + 13C6-Glucose
Glutamine	[13C5H10N2O3 + H]+ m/z 152.09322	R2	34633102	15N-Ammonium + 13C6-Glucose
Glutamine	[13C5H10N2O3 + H]+ m/z 152.09322	R3	57146375	15N-Ammonium + 13C6-Glucose
Glutamine	[13C5H10N2O3 + H]+ m/z 152.09322	R4	62412569	15N-Ammonium + 13C6-Glucose
Glutamine	[13C4CH1015N2O3 + H]+ m/z 153.08392	R1	165189968	15N-Ammonium + 13C6-Glucose
Glutamine	[13C4CH1015N2O3 + H]+ m/z 153.08392	R2	176713236	15N-Ammonium + 13C6-Glucose
Glutamine	[13C4CH1015N2O3 + H]+ m/z 153.08392	R3	440726525	15N-Ammonium + 13C6-Glucose
Glutamine	[13C4CH1015N2O3 + H]+ m/z 153.08392	R4	431138823	15N-Ammonium + 13C6-Glucose
Glutamine	[13C5H1015NNO3 + H]+ m/z 153.09025	R1	151819986	15N-Ammonium + 13C6-Glucose
Glutamine	[13C5H1015NNO3 + H]+ m/z 153.09025	R2	171531290	15N-Ammonium + 13C6-Glucose
Glutamine	[13C5H1015NNO3 + H]+ m/z 153.09025	R3	338748425	15N-Ammonium + 13C6-Glucose
Glutamine	[13C5H1015NNO3 + H]+ m/z 153.09025	R4	356212747	15N-Ammonium + 13C6-Glucose
Glutamine	[13C5H1015N2O3 + H]+ m/z 154.08728	R1	172277139	15N-Ammonium + 13C6-Glucose
Glutamine	[13C5H1015N2O3 + H]+ m/z 154.08728	R2	204728449	15N-Ammonium + 13C6-Glucose
Glutamine	[13C5H1015N2O3 + H]+ m/z 154.08728	R3	478307646	15N-Ammonium + 13C6-Glucose
Glutamine	[13C5H1015N2O3 + H]+ m/z 154.08728	R4	483579474	15N-Ammonium + 13C6-Glucose
Serine	[C3H7NO3 + H]+ m/z 106.04987	R1	172350202	15N-Ammonium + 13C6-Glucose
Serine	[C3H7NO3 + H]+ m/z 106.04987	R2	159549442	15N-Ammonium + 13C6-Glucose
Serine	[C3H7NO3 + H]+ m/z 106.04987	R3	201696448	15N-Ammonium + 13C6-Glucose
Serine	[C3H7NO3 + H]+ m/z 106.04987	R4	189240277	15N-Ammonium + 13C6-Glucose
Serine	[C3H715NO3 + H]+ m/z 107.04690	R1	24814370	15N-Ammonium + 13C6-Glucose
Serine	[C3H715NO3 + H]+ m/z 107.04690	R2	22798910	15N-Ammonium + 13C6-Glucose
Serine	[C3H715NO3 + H]+ m/z 107.04690	R3	43091278	15N-Ammonium + 13C6-Glucose
Serine	[C3H715NO3 + H]+ m/z 107.04690	R4	37967914	15N-Ammonium + 13C6-Glucose
Serine	[13CC2H7NO3 + H]+ m/z 107.05323	R1	31397011	15N-Ammonium + 13C6-Glucose
Serine	[13CC2H7NO3 + H]+ m/z 107.05323	R2	29275396	15N-Ammonium + 13C6-Glucose
Serine	[13CC2H7NO3 + H]+ m/z 107.05323	R3	56739124	15N-Ammonium + 13C6-Glucose
Serine	[13CC2H7NO3 + H]+ m/z 107.05323	R4	53168852	15N-Ammonium + 13C6-Glucose
Serine	[13CC2H715NO3 + H]+ m/z 108.05026	R1	22695225	15N-Ammonium + 13C6-Glucose
Serine	[13CC2H715NO3 + H]+ m/z 108.05026	R2	21322973	15N-Ammonium + 13C6-Glucose
Serine	[13CC2H715NO3 + H]+ m/z 108.05026	R3	41145237	15N-Ammonium + 13C6-Glucose
Serine	[13CC2H715NO3 + H]+ m/z 108.05026	R4	36749618	15N-Ammonium + 13C6-Glucose
Serine	[13C2CH7NO3 + H]+ m/z 108.05659	R1	8488452	15N-Ammonium + 13C6-Glucose
Serine	[13C2CH7NO3 + H]+ m/z 108.05659	R2	8233548	15N-Ammonium + 13C6-Glucose
Serine	[13C2CH7NO3 + H]+ m/z 108.05659	R3	16717544	15N-Ammonium + 13C6-Glucose
Serine	[13C2CH7NO3 + H]+ m/z 108.05659	R4	15623946	15N-Ammonium + 13C6-Glucose
Serine	[13C2CH715NO3 + H]+ m/z 109.05362	R1	23027905	15N-Ammonium + 13C6-Glucose
Serine	[13C2CH715NO3 + H]+ m/z 109.05362	R2	20976425	15N-Ammonium + 13C6-Glucose
Serine	[13C2CH715NO3 + H]+ m/z 109.05362	R3	44748363	15N-Ammonium + 13C6-Glucose
Serine	[13C2CH715NO3 + H]+ m/z 109.05362	R4	41802652	15N-Ammonium + 13C6-Glucose
Serine	[13C3H7NO3 + H]+ m/z 109.05995	R1	12192224	15N-Ammonium + 13C6-Glucose
Serine	[13C3H7NO3 + H]+ m/z 109.05995	R2	11168647	15N-Ammonium + 13C6-Glucose
Serine	[13C3H7NO3 + H]+ m/z 109.05995	R3	17047631	15N-Ammonium + 13C6-Glucose
Serine	[13C3H7NO3 + H]+ m/z 109.05995	R4	17027437	15N-Ammonium + 13C6-Glucose
Serine	[13C3H715NO3 + H]+ m/z 110.05698	R1	22149266	15N-Ammonium + 13C6-Glucose
Serine	[13C3H715NO3 + H]+ m/z 110.05698	R2	20758631	15N-Ammonium + 13C6-Glucose
Serine	[13C3H715NO3 + H]+ m/z 110.05698	R3	40421833	15N-Ammonium + 13C6-Glucose
Serine	[13C3H715NO3 + H]+ m/z 110.05698	R4	38752944	15N-Ammonium + 13C6-Glucose
Glycine	[C2H5NO2 + H]+ m/z 76.03930	R1	25920809	15N-Ammonium + 13C6-Glucose
Glycine	[C2H5NO2 + H]+ m/z 76.03930	R2	29182426	15N-Ammonium + 13C6-Glucose
Glycine	[C2H5NO2 + H]+ m/z 76.03930	R3	9374227	15N-Ammonium + 13C6-Glucose
Glycine	[C2H5NO2 + H]+ m/z 76.03930	R4	45784178	15N-Ammonium + 13C6-Glucose
Glycine	[C2H515NO2 + H]+ m/z 77.03633	R1	2600740	15N-Ammonium + 13C6-Glucose
Glycine	[C2H515NO2 + H]+ m/z 77.03633	R2	3305533	15N-Ammonium + 13C6-Glucose
Glycine	[C2H515NO2 + H]+ m/z 77.03633	R3	1467986	15N-Ammonium + 13C6-Glucose
Glycine	[C2H515NO2 + H]+ m/z 77.03633	R4	5645298	15N-Ammonium + 13C6-Glucose
Glycine	[13CCH5NO2 + H]+ m/z 77.04266	R1	1043690	15N-Ammonium + 13C6-Glucose
Glycine	[13CCH5NO2 + H]+ m/z 77.04266	R2	1310421	15N-Ammonium + 13C6-Glucose
Glycine	[13CCH5NO2 + H]+ m/z 77.04266	R3	320009	15N-Ammonium + 13C6-Glucose
Glycine	[13CCH5NO2 + H]+ m/z 77.04266	R4	2579467	15N-Ammonium + 13C6-Glucose
Glycine	[13CCH515NO2 + H]+ m/z 78.03969	R1	1778157	15N-Ammonium + 13C6-Glucose
Glycine	[13CCH515NO2 + H]+ m/z 78.03969	R2	2623059	15N-Ammonium + 13C6-Glucose
Glycine	[13CCH515NO2 + H]+ m/z 78.03969	R3	897138	15N-Ammonium + 13C6-Glucose
Glycine	[13CCH515NO2 + H]+ m/z 78.03969	R4	5531329	15N-Ammonium + 13C6-Glucose
Glycine	[13C2H5NO2 + H]+ m/z 78.04602	R1	1213603	15N-Ammonium + 13C6-Glucose
Glycine	[13C2H5NO2 + H]+ m/z 78.04602	R2	1240706	15N-Ammonium + 13C6-Glucose
Glycine	[13C2H5NO2 + H]+ m/z 78.04602	R3	531405	15N-Ammonium + 13C6-Glucose
Glycine	[13C2H5NO2 + H]+ m/z 78.04602	R4	3694117	15N-Ammonium + 13C6-Glucose
Glycine	[13C2H515NO2 + H]+ m/z 79.04305	R1	2320751	15N-Ammonium + 13C6-Glucose
Glycine	[13C2H515NO2 + H]+ m/z 79.04305	R2	3258554	15N-Ammonium + 13C6-Glucose
Glycine	[13C2H515NO2 + H]+ m/z 79.04305	R3	2011481	15N-Ammonium + 13C6-Glucose
Glycine	[13C2H515NO2 + H]+ m/z 79.04305	R4	8860320	15N-Ammonium + 13C6-Glucose
